# Statistical modeling and analysis of multiplexed imaging data

**DOI:** 10.1101/2023.03.17.533200

**Authors:** Pierre Bost, Ruben Casanova, Uria Mor, Bernd Bodenmiller

## Abstract

The rapid development of multiplexed imaging technologies has enabled the spatial cartography of various healthy and tumor tissues. However, the lack of adequate statistical models has hampered the use of multiplexed imaging to efficiently compare tissue composition across sample groups, for instance between healthy and tumor tissue samples. Here, we developed two statistical models that accurately describe the distribution of cell counts observed in a given field of view in an imaging experiment. The parameters of these distributions are directly linked to the field of view size and also to properties of the studied cell type such as cellular density and spatial aggregation. Using these models, we identified statistical tests that have improved statistical power for differential abundance testing of tissue composition compared to the commonly used rank-based test. Our analysis revealed that spatial aggregation is the main determinant of statistical power and that to have sufficient power to detect differences in cell counts when cells are highly aggregated may require sampling of hundreds of fields of view. To overcome this challenge, we provide a new stratified sampling strategy that might significantly reduce the number of required samples.
