## Supplementary table 1 for "Statistical modeling and analysis of multiplexed imaging data"

### Sheet: Sheet1
Tube Number	channel	name	Antibody Clone	Stock Concentration	Final Concentration / Dilution
2297	In113	FSP1 / S100A4	EPR2761(2)	500	5 ug/mL
2621	In115	SMA	1A4	500	5 ug/mL
2179	Pr141	CCR7	EPR23192-57	500	5 ug/mL
2327	Nd142	CD38	EPR4106	500	4 ug/mL
2590	Nd143	HLA-DR	TAL 1B5	500	3 ug/mL
2332	Nd145	Glucose Transporter GLUT1	EPR3915	500	3 ug/mL
1928	Nd146	CD45RA	HI100	500	5 ug/mL
2730	Sm147	CD163	EDHu-1	500	3 ug/mL
2684	Nd148	CD20	L26	500	3 ug/mL
2761	Sm149	ATF3	EPR22610-19	500	5 ug/mL
2722	Nd150	CD56 / NCAM-1	E7X9M	500	5 ug/mL
2763	Eu151	HSP70	3A3	500	5 ug/mL
2576	Eu153	LAG-3	D2G4O	500	5 ug/mL
2764	Gd155	TOMM20	EPR15581-54	500	5 ug/mL
1583	Gd156	MiTF	D5	500	5 ug/mL
2704	Gd158	FOXP3	236A/E7	400	5 ug/mL
2650	Tb159	Granzyme B	D6E9W	500	5 ug/mL
2656	Gd160	CD274 (B7-H1- PD-L1)	73-10	500	5 ug/mL
2743	Dy164	CCL19 / MIP-3 beta	54909	500	3 ug/mL
1901	Ho165	CD8a	C8/144B	500	5 ug/mL
1727	Er166	CD279 (PD-1)	D4W2J	500	5 ug/mL
2595	Yb171	CD4	EPR6855	500	5 ug/mL
1840	Yb172	MX1	D3W7I	500	3 ug/mL
2596	Yb174	CD303	Polyclonal_DLEC / CLEC4C / BDCA-2	500	5 ug/mL
2680	Pt194	Ki-67	B56	500	3 ug/mL
2056	Pt195	CD3	UCHT1	400	5 ug/mL
2587	Pt196	Vimentin	EPR3776	500	3 ug/mL
